# Role for novel family of pathogen-induced cysteine-rich transmembrane proteins in disease resistance

**DOI:** 10.1101/2020.07.25.220970

**Authors:** Marciel Pereira Mendes, Richard Hickman, Marcel C. Van Verk, Nicole Nieuwendijk, Anja Reinstädler, Ralph Panstruga, Corné M.J. Pieterse, Saskia C.M. Van Wees

## Abstract

Plants possess a sophisticated immune system to protect themselves against pathogen attack. The defense hormone salicylic acid (SA) is an important player in the plant immune gene regulatory network. Using RNA-seq time series data of *Arabidopsis thaliana* leaves treated with SA, we identified a largely uncharacterized SA-responsive gene family of eight members that are all activated in response to various pathogens or their immune elicitors and encode small proteins with cysteine-rich transmembrane domains. Based on their nucleotide similarity and chromosomal position, the designated <u>P</u>athogen-induced <u>C</u>ysteine-rich trans<u>M</u>embrane protein (PCM) genes were subdivided into three subgroups consisting of *PCM1-3* (subgroup I), *PCM4-6* (subgroup II), and *PCM7-*8 (subgroup III). Of the *PCM* genes, only *PCM4* (also known as *PCC1*) has previously been implicated in plant immunity. Transient expression assays in *Nicotiana benthamiana* indicated that most PCM proteins localize to the plasma membrane. Ectopic overexpression of the *PCMs* in Arabidopsis resulted in all eight cases in enhanced resistance against the biotrophic oomycete pathogen *Hyaloperonospora arabidopsidis* Noco2. Additionally, overexpression of *PCM* subgroup I genes conferred enhanced resistance to the hemi-biotrophic bacterial pathogen *Pseudomonas syringae* pv. *tomato* DC3000. Ectopic overexpression of the *PCMs* also affected the expression of genes related to light signaling and development, and accordingly PCM-overexpressing seedlings displayed elongated hypocotyl growth. These results point to a function of PCMs in both disease resistance and photomorphogenesis, connecting both biological processes, possibly via effects on membrane structure or activity of interacting proteins at the plasma membrane.
