## Supplemental Data Set S1 for "Role for novel family of pathogen-induced cysteine-rich transmembrane proteins in disease resistance"

### Sheet: info
Information sheet for:	Supplemental Dataset 1
Title:	Set of 101 groups of putative homologs among the set of uncharacterized SA-induced genes, identified using OrthoMCL
Sheet 1:	630 uncharacterized genes input for OrthMCL
	Background info:	This sheet contains genes differentially expressed in SA treatment compared to mock, which were not characterized in literature
	Column-name:	geneID
Sheet 2:	OrthMCL output
	Background info:	OrthMCL grouped 630 uncharacterized genes in 101 groups. Group 5 (highlighted) contains the PCM genes.
	Column-names:	group
		geneID

### Sheet: 630 uncharacterized genes input
geneID
AT1G13550
AT3G60470
AT3G61198
AT5G22560
AT5G22545
AT5G57123
AT3G49540
AT5G44570
AT5G05220
AT5G24205
AT5G24206
AT5G39520
AT4G33467
AT1G43810
AT1G53620
AT1G21525
AT1G13520
AT5G08240
AT1G67920
AT1G76965
AT5G23160
AT3G14060
AT4G03437
AT4G22960
AT3G30840
AT3G14280
AT3G48020
AT3G26440
AT3G13433
AT3G60961
AT1G53625
AT5G53110
AT1G54575
AT4G11910
AT2G02330
AT3G13950
AT3G57950
AT3G06890
AT1G30814
AT4G36820
AT2G31335
AT2G35070
AT2G37830
AT1G51920
AT3G13130
AT2G35658
AT5G65300
AT2G32130
AT5G05300
AT1G15610
AT4G14450
AT1G21320
AT5G24600
AT1G76480
AT5G46295
AT1G15415
AT5G60630
AT5G25920
AT5G57510
AT1G50930
AT5G60350
AT5G14330
AT1G56060
AT4G24110
AT3G19615
AT3G43250
AT2G39518
AT3G50800
AT3G29240
AT5G15265
AT5G62770
AT5G54165
AT4G39610
AT2G28400
AT4G05018
AT4G30230
AT3G57100
AT1G56470
AT1G04490
AT1G32680
AT5G55430
AT5G50560
AT1G03106
AT2G31018
AT2G37750
AT5G22520
AT5G22555
AT4G31960
AT3G11860
AT5G12340
AT3G09280
AT5G22530
AT2G34580
AT1G13540
AT5G44568
AT1G61160
AT5G64540
AT2G44010
AT1G13530
AT2G04515
AT1G01453
AT3G48640
AT4G25070
AT1G10417
AT5G55420
AT1G29640
AT5G22540
AT3G48650
AT3G61270
AT5G46230
AT3G48630
AT3G04181
AT1G15790
AT5G25451
AT3G22235
AT1G29240
AT2G38690
AT1G71910
AT3G03855
AT1G13470
AT1G33840
AT3G01513
AT5G55440
AT1G19960
AT4G14403
AT3G04854
AT1G22250
AT3G10020
AT2G30760
AT5G51580
AT1G21520
AT1G80120
AT2G24160
AT5G44574
AT5G44575
AT5G38393
AT3G50200
AT5G44569
AT2G41082
AT2G25510
AT1G34044
AT3G61280
AT2G44383
AT2G24165
AT3G23109
AT1G05950
AT3G09450
AT2G21188
AT5G18130
AT2G36220
AT2G32210
AT3G21320
AT2G04460
AT5G10625
AT5G56050
AT1G44150
AT2G32200
AT2G32190
AT5G53710
AT4G18540
AT2G20670
AT1G20680
AT2G31945
AT4G21920
AT2G23270
AT1G51913
AT5G17350
AT2G20562
AT1G55240
AT5G14230
AT1G05340
AT4G28085
AT1G07128
AT1G05575
AT1G36622
AT1G36640
AT4G19370
AT3G29034
AT3G58540
AT5G66650
AT5G12930
AT1G32928
AT1G15620
AT4G18422
AT5G10695
AT5G09876
AT4G26960
AT1G76070
AT4G29780
AT2G18690
AT1G28190
AT5G37420
AT5G38310
AT1G52565
AT1G19020
AT5G40460
AT3G57450
AT5G36925
AT3G15518
AT1G29290
AT1G10140
AT1G25370
AT1G32920
AT1G22890
AT2G42340
AT1G06148
AT5G57910
AT2G25260
AT4G21500
AT1G77500
AT4G04972
AT1G69050
AT1G11125
AT1G24145
AT1G68700
AT1G63720
AT3G05390
AT5G03890
AT3G13500
AT1G76980
AT1G51670
AT2G46940
AT1G24147
AT5G08760
AT4G24026
AT1G80610
AT5G64401
AT1G17744
AT5G44585
AT2G37070
AT4G18630
AT1G73510
AT2G20150
AT1G23510
AT3G62990
AT4G28340
AT2G22320
AT3G62640
AT2G25460
AT5G22550
AT2G31420
AT3G16330
AT4G22980
AT4G08555
AT1G56660
AT5G57785
AT3G17110
AT1G20310
AT4G23215
AT1G59865
AT4G26990
AT5G43180
AT4G32860
AT5G62865
AT2G41440
AT1G35210
AT1G49000
AT1G15430
AT5G54970
AT3G09032
AT4G39380
AT1G31130
AT1G63530
AT3G13910
AT1G30755
AT3G26670
AT2G41342
AT1G67060
AT5G54850
AT2G41780
AT1G10410
AT4G23271
AT5G11970
AT3G59880
AT4G29520
AT4G21950
AT4G30500
AT3G29725
AT4G11350
AT5G11290
AT4G17670
AT1G03340
AT5G19875
AT5G18661
AT3G30120
AT3G25870
AT2G21780
AT2G47200
AT3G51540
AT1G69610
AT4G37900
AT4G29850
AT2G04495
AT2G10440
AT4G23885
AT5G64910
AT5G50350
AT1G62840
AT4G02550
AT1G67850
AT1G13990
AT2G47820
AT5G39785
AT4G14610
AT3G05830
AT5G19930
AT4G00955
AT5G45470
AT3G03560
AT1G23170
AT3G15760
AT1G21370
AT5G27830
AT1G03290
AT5G25010
AT1G74440
AT3G25400
AT5G46500
AT5G45480
AT1G52780
AT1G07220
AT1G43180
AT5G67410
AT1G56020
AT1G11320
AT4G11300
AT1G23840
AT5G18730
AT4G03820
AT5G40300
AT3G57360
AT5G64010
AT2G36330
AT4G10970
AT5G37070
AT4G36210
AT5G23850
AT4G33100
AT1G70160
AT1G23830
AT1G16500
AT3G46110
AT5G52540
AT3G13437
AT3G07580
AT4G02370
AT4G21720
AT5G04860
AT2G20010
AT3G01720
AT5G37480
AT1G55365
AT1G61260
AT4G01960
AT1G32690
AT5G01610
AT3G52480
AT1G07020
AT5G24980
AT1G11200
AT3G21465
AT5G19950
AT3G63270
AT1G01440
AT1G09050
AT1G09195
AT1G09040
AT3G57420
AT3G19870
AT5G07790
AT4G01090
AT3G11850
AT1G03180
AT4G12840
AT2G33847
AT5G61820
AT3G44690
AT2G44210
AT4G38552
AT1G61170
AT1G21670
AT5G23490
AT1G13000
AT3G52240
AT3G15040
AT1G53110
AT4G33310
AT3G19990
AT5G53220
AT2G41150
AT5G08770
AT1G10690
AT3G24927
AT4G21215
AT1G55265
AT3G60520
AT4G18580
AT5G11600
AT5G17190
AT5G13310
AT1G07040
AT1G73130
AT2G44600
AT3G50550
AT4G32020
AT5G41100
AT5G57060
AT1G64560
AT4G30390
AT4G25030
AT1G16520
AT3G15770
AT5G03990
AT3G50910
AT3G18560
AT5G35320
AT1G32460
AT4G29550
AT1G68340
AT2G39650
AT1G66173
AT1G23710
AT2G17705
AT5G64230
AT5G11000
AT1G15800
AT3G50900
AT5G44060
AT3G27880
AT1G30757
AT3G19660
AT5G65609
AT4G21865
AT3G11420
AT1G19380
AT4G21310
AT1G19200
AT2G28130
AT5G60840
AT4G24380
AT1G68440
AT1G18740
AT5G62820
AT4G21570
AT3G49055
AT3G14560
AT3G27210
AT1G26290
AT1G76240
AT1G21740
AT3G48180
AT3G12320
AT3G57440
AT5G06990
AT4G02360
AT3G52520
AT1G21050
AT1G13360
AT2G38640
AT3G18300
AT1G14642
AT5G24990
AT4G12450
AT5G21940
AT4G17240
AT5G13100
AT1G69890
AT4G27350
AT2G25735
AT3G44450
AT4G36500
AT2G15760
AT1G21010
AT1G67025
AT3G60200
AT1G57610
AT4G27510
AT3G54750
AT1G34630
AT5G52950
AT3G23740
AT2G37960
AT4G16807
AT4G28310
AT1G75150
AT4G11200
AT5G47920
AT1G32172
AT4G16355
AT1G09575
AT1G76600
AT3G48490
AT3G50140
AT3G56870
AT1G62045
AT2G23673
AT3G57200
AT5G42860
AT1G12320
AT1G61667
AT4G33985
AT5G25020
AT5G27020
AT3G52360
AT5G01120
AT4G13370
AT5G21050
AT5G66600
AT5G22270
AT5G02550
AT5G48530
AT1G59710
AT1G23850
AT1G77765
AT3G25640
AT1G26330
AT5G05190
AT1G29195
AT5G44582
AT5G25265
AT5G42330
AT1G71760
AT1G79245
AT5G52790
AT3G22240
AT4G01110
AT1G25400
AT5G67350
AT3G60680
AT3G13965
AT5G55860
AT5G26770
AT5G50840
AT4G17010
AT4G24330
AT3G47250
AT3G03570
AT4G21700
AT3G53490
AT4G11670
AT2G15860
AT2G27900
AT2G16460
AT2G19270
AT5G55610
AT5G67245
AT1G64561
AT2G31090
AT5G65120
AT4G31980
AT1G34770
AT1G66080
AT1G28240
AT1G17490
AT2G04900
AT1G58590
AT5G18490
AT4G19950
AT4G37020
AT1G32120
AT5G06560
AT5G59790
AT3G56250
AT5G03110
AT1G20460
AT1G06050
AT1G03730
AT1G21280
AT5G48240
AT1G75860
AT2G30990
AT5G23510
AT2G36470
AT1G53760
AT2G17110
AT5G07380
AT2G21120
AT3G44150
AT1G20100
AT1G19130
AT5G66675
AT3G61800
AT1G72690
AT5G52980
AT3G51130
AT4G12070
AT5G47060
AT4G29960
AT1G30475
AT3G60660
AT1G62422
AT1G01730
AT4G38260
AT1G09645
AT3G14430
AT2G14878
AT3G11880
AT3G15810
AT3G25545
AT5G18420
AT1G02330
AT5G12010
AT4G28300
AT2G46000
AT1G70770
AT5G45410
AT3G17800
AT1G04200
AT5G06590
AT1G25682
AT4G22320
AT5G13500
AT1G80890
AT1G10865
AT4G10140
AT3G03160
AT1G15860
AT1G09330
AT5G61865
AT1G05730
AT4G20300
AT3G17780
AT4G32030
AT3G20490
AT4G15140
AT1G49470
AT4G26240
AT4G02040
AT4G35940
AT1G04960

### Sheet: OrthMCL output
Supplemental dataset S1 - OrthMCL output
Group	geneID
1	AT5G55860	AT1G10417	AT3G05830	AT2G34580	AT3G49055	AT1G56660	AT5G26770	AT4G17010	AT5G50840
2	AT1G21010	AT1G76600	AT3G50800	AT1G28190	AT5G12340	AT5G03890	AT1G29195	AT5G17350	AT4G21920
3	AT3G47250	AT5G22540	AT5G22550	AT5G22560	AT3G50140	AT4G31980	AT5G11290	AT3G60470	AT3G50200
4	AT1G32120	AT1G55240	AT1G49470	AT3G51540	AT2G38690	AT2G35658	AT5G54850	AT5G38310
5	AT1G05340	AT2G32210	AT2G32190	AT2G32200	AT3G22240	AT3G22235	AT1G56060
6	AT1G03290	AT1G75150	AT5G53220	AT5G18130	AT5G22520	AT5G22530	AT5G22545
7	AT1G55265	AT1G61667	AT4G02360	AT4G02370	AT5G46230	AT5G37070	AT5G01610
8	AT3G27880	AT1G23710	AT5G62770	AT2G15760	AT3G01513
9	AT1G06050	AT5G24990	AT5G25010	AT5G25020	AT1G10410
10	AT1G11125	AT1G61170	AT5G50350	AT1G61260	AT5G57910
11	AT1G13470	AT1G13520	AT1G13530	AT1G13540	AT1G13550
12	AT3G10020	AT5G44574	AT5G44582	AT5G44575	AT5G44585
13	AT1G21050	AT5G06990	AT4G39610	AT3G25640
14	AT1G33840	AT3G15810	AT1G80120	AT2G38640
15	AT1G07220	AT5G23850	AT3G61270	AT3G61280
16	AT1G09040	AT1G09050	AT2G47820	AT5G65120
17	AT1G09575	AT1G57610	AT5G66650	AT4G36820
18	AT1G13000	AT3G26440	AT1G67850	AT4G12840
19	AT1G73130	AT5G23490	AT3G03560	AT5G23510
20	AT2G25260	AT5G25265	AT5G13500	AT3G01720
21	AT2G36330	AT5G62820	AT5G40300	AT2G39518
22	AT1G01440	AT4G01090	AT5G05190
23	AT1G01453	AT4G01110	AT5G56050
24	AT5G66675	AT3G48640	AT3G57100
25	AT1G52565	AT3G15760	AT3G52360
26	AT1G15800	AT1G80610	AT4G32030
27	AT1G19020	AT3G48180	AT1G62045
28	AT1G20100	AT1G75860	AT4G35940
29	AT1G20310	AT1G76070	AT2G36220
30	AT1G21740	AT1G77500	AT2G17110
31	AT1G22890	AT5G44568	AT5G44570
32	AT1G23170	AT1G70770	AT3G11880
33	AT1G23830	AT1G23840	AT1G23850
34	AT2G18690	AT1G31130	AT4G19950
35	AT1G25370	AT1G68340	AT4G20300
36	AT1G25682	AT3G43250	AT3G21320
37	AT1G29240	AT4G18630	AT2G30990
38	AT1G29640	AT2G28400	AT3G15040
39	AT1G32690	AT5G65300	AT1G35210
40	AT1G32920	AT1G32928	AT5G54165
41	AT2G04495	AT2G04515	AT3G13130
42	AT2G16460	AT2G35070	AT2G41342
43	AT2G21780	AT5G09876	AT4G33467
44	AT2G44010	AT3G59880	AT3G19615
45	AT3G03160	AT5G17190	AT3G17780
46	AT3G13910	AT5G11970	AT3G62640
47	AT3G63270	AT5G12010	AT4G29780
48	AT2G32130	AT3G60680
49	AT5G40460	AT1G10690
50	AT1G18740	AT4G11300
51	AT1G03730	AT4G28340
52	AT1G05575	AT2G31945
53	AT1G09645	AT3G53490
54	AT4G32020	AT4G02040
55	AT1G11200	AT4G21570
56	AT1G12320	AT1G62840
57	AT1G13360	AT3G25870
58	AT1G15610	AT1G15620
59	AT1G15790	AT2G10440
60	AT1G17490	AT1G72690
61	AT1G20680	AT4G38260
62	AT4G36500	AT3G50900
63	AT1G24145	AT1G24147
64	AT1G25400	AT1G68440
65	AT1G29290	AT5G05300
66	AT1G36622	AT1G36640
67	AT1G49000	AT3G18560
68	AT1G51913	AT1G51920
69	AT1G52780	AT4G21700
70	AT1G54575	AT4G15140
71	AT1G55365	AT3G13500
72	AT1G56020	AT3G18300
73	AT1G59710	AT1G69890
74	AT1G63720	AT4G26990
75	AT1G69610	AT5G39785
76	AT2G20010	AT4G11670
77	AT2G20562	AT2G31090
78	AT2G20670	AT2G39650
79	AT2G21120	AT3G26670
80	AT2G25460	AT5G04860
81	AT2G36470	AT5G11000
82	AT2G44600	AT3G60200
83	AT2G46940	AT4G33985
84	AT3G06890	AT5G19875
85	AT3G11420	AT4G11350
86	AT3G11850	AT5G06560
87	AT3G16330	AT4G32860
88	AT3G46110	AT5G59790
89	AT3G48020	AT5G62865
90	AT3G57950	AT5G47920
91	AT5G67350	AT4G30230
92	AT4G04972	AT4G22320
93	AT4G05018	AT4G21500
94	AT4G17670	AT5G47060
95	AT4G25030	AT5G45410
96	AT4G26960	AT5G54970
97	AT5G08240	AT5G23160
98	AT5G10695	AT5G57123
99	AT5G24600	AT5G43180
100	AT5G45470	AT5G45480
101	AT5G65609	AT5G67245
