## Supplemental Data Set S3 for "Role for novel family of pathogen-induced cysteine-rich transmembrane proteins in disease resistance"

### Sheet: info
	Information sheet for:	Supplemental Dataset S3
	Title:	GO terms overrepresented in the upregulated and downregulated DEGs sets of PCM1-OX, PCM5-OX and PCM7-OX
	Sheet:	GO terms for upregulated DEGs
		Background info:	This sheet contains all the overrepresented Gene Ontology (GO)-terms in the sets of genes
			differentially expressed in the intersection of PCM1-OX, PCM5-OX and PCM7-OX
			rows in grey represent generic GO terms with more than 1500 genes in the GO term group
		Column-names:
		GO category	GO-term type: P = biological process, F = molecular function, C = cellular component.
		Corr. P value	The number represents the FDR-adjusted hypergeometric P value.
		GO:ID	The unique GO-term identifier.
		Description	The description corresponding to the GO-term ID.
		Genes in test set	Genes that are annotated with a particular GO-term ID
	Sheet:	GO term for downregulated DEGs
		Background info:	This sheet contains all the overrepresented Gene Ontology (GO)-terms in the sets of genes
			differentially expressed in the intersection of PCM1-OX, PCM5-OX and PCM7-OX
			rows in grey represent generic GO terms with more than 1500 genes in the GO tern group
		Column-names:
		GO category	GO-term type: P = biological process, F = molecular function, C = cellular component.
		Corr. P value	The number represents the FDR-adjusted hypergeometric P value.
		GO:ID	The unique GO-term identifier.
		Description	The description corresponding to the GO-term ID.
		Genes in test set	Genes that are annotated with a particular GO-term ID
	Sheet:	Upregulated overlap DEGs
		Background info:	Upregulated DEGs that overlap between the PCMs-OX lines
			and that are specific for the the different lines
		Column-names:
		PCMs-OX:	Overlapping of PCM1, 5 and 7 -OX in different combination
		Genes:	Genes that are annotated with a particular ID
	Sheet:	Downregulated overlap DEGs
		Background info:	Downregulated DEGs that overlap between the PCMs-OX lines
			and that are specific for the the different lines
		Column-names:
		PCMs-OX:	Overlapping of PCM1, 5 and 7 -OX in different combination
		Genes:	Genes that are annotated with a particular ID

### Sheet: GO terms for upregulated DEGs
Supplemental Dataset 3. GO-terms overrepresented in the intersection of PCM1, 5 and 7 -OX vs WT upregulated DEGs (generic GO terms are indicated in grey rows)
	GO category	Corrected P value	GO ID	Description	Genes in test set
	P	6.32e-08	GO:0009628	response to abiotic stimulus	CIPK7 BBX16 STH BBX19 PK1 CAMBP25 AtATL80 MYB4 BBX32 PRR9 CIPK1 AFP2 UGT78D2 COL2 HB-12 MYC2 EXPA1 BBX31 UGT84A2 GASA6 MAF5 RHA2A BBX29 COL1 CYP79B2
	P	7.24e-07	GO:0018130	heterocycle biosynthetic process	AIF4 AO HAM3 PDS1 ASG4 HY5 AT-HSFB2B SMXL2 BBX16 PORB AIF3 SCL8 STH BBX19 CDF3 AT5G15950 MYB4 TRFL9 BBX32 AT2G28200 MYB111 BEH1 PRR9 ERF4 COL2 AT3G16940 HB-12 SMXL8 MYC2 AT1G26790 BBX31 BZIP34 MAF5 NCS1 BBX29 COL1 CYP79B2
	P	1.47e-06	GO:0050789	regulation of biological process	RGL1 AIF4 HAM3 RHA2B AFR ASG4 HY5 AT-HSFB2B AT1G64500 SMXL2 AUX1 CIPK7 BBX16 AIF3 SCL8 STH BBX19 PK1 CAMBP25 SKP2A CDF3 AtATL80 MYB4 TRFL9 BBX32 BBX30 AT2G28200 PYL4 MYB111 BEH1 PRR9 ERF4 CIPK1 AFP2 WNK1 COL2 AT3G16940 HIPP3 HB-12 SMXL8 SPX1 MYC2 AT1G26790 EXPA1 BBX31 BZIP34 SKM2 GASA6 MAF5 RHA2A BBX29 COL1
	P	1.59e-06	GO:1901362	organic cyclic compound biosynthetic process	RGL1 AIF4 AO HAM3 PDS1 ASG4 HY5 AT-HSFB2B SMXL2 BBX16 PORB AIF3 SCL8 STH BBX19 CDF3 AT5G15950 MYB4 TRFL9 BBX32 AT2G28200 MYB111 BEH1 PRR9 ERF4 COL2 AT3G16940 HB-12 SMXL8 MYC2 AT1G26790 ADT6 BBX31 BZIP34 MAF5 NCS1 BBX29 COL1 CYP79B2
	P	1.71e-06	GO:0019438	aromatic compound biosynthetic process	RGL1 AIF4 AO HAM3 ASG4 HY5 AT-HSFB2B SMXL2 BBX16 PORB AIF3 SCL8 STH BBX19 CDF3 AT5G15950 MYB4 TRFL9 BBX32 AT2G28200 MYB111 BEH1 PRR9 ERF4 COL2 AT3G16940 HB-12 SMXL8 MYC2 AT1G26790 ADT6 BBX31 BZIP34 MAF5 NCS1 BBX29 COL1 CYP79B2
	P	2.13e-06	GO:0050794	regulation of cellular process	AIF4 HAM3 RHA2B AFR ASG4 HY5 AT-HSFB2B AT1G64500 SMXL2 AUX1 CIPK7 BBX16 AIF3 SCL8 STH BBX19 PK1 CAMBP25 SKP2A CDF3 MYB4 TRFL9 BBX32 AT2G28200 PYL4 MYB111 BEH1 PRR9 ERF4 CIPK1 AFP2 WNK1 COL2 AT3G16940 HB-12 SMXL8 SPX1 MYC2 AT1G26790 EXPA1 BBX31 BZIP34 SKM2 GASA6 MAF5 RHA2A BBX29 COL1
	P	2.66e-06	GO:0065007	biological regulation	AIF4 HAM3 RHA2B AFR ASG4 G3Pp1 HY5 AT-HSFB2B AT1G64500 SMXL2 AUX1 PAP17 CIPK7 BBX16 AIF3 SCL8 STH BBX19 PK1 CAMBP25 SKP2A CDF3 AtATL80 MYB4 TRFL9 BBX32 BBX30 AT2G28200 PYL4 MYB111 BEH1 SRG3 PRR9 ERF4 CIPK1 AFP2 WNK1 COL2 AT3G16940 HIPP3 HB-12 SMXL8 SPX1 MYC2 AT1G26790 EXPA1 BBX31 BZIP34 SKM2 GASA6 MAF5 RHA2A BBX29 COL1 CYP79B2
	P	4.86e-06	GO:0034654	nucleobase-containing compound biosynthetic proces	RGL1 AIF4 AO HAM3 ASG4 HY5 AT-HSFB2B SMXL2 BBX16 AIF3 SCL8 STH BBX19 CDF3 AT5G15950 MYB4 TRFL9 BBX32 AT2G28200 MYB111 BEH1 PRR9 ERF4 COL2 AT3G16940 HB-12 SMXL8 MYC2 AT1G26790 BBX31 BZIP34 MAF5 NCS1 BBX29 COL1
	P	8.58e-06	GO:0007623	circadian rhythm	HAM3 HY5 SMXL2 BBX19 BBX30 PRR9 WNK1 BBX31 COL1
	P	1.14e-05	GO:2001141	regulation of RNA biosynthetic process	RGL1 AIF4 HAM3 ASG4 HY5 AT-HSFB2B SMXL2 BBX16 AIF3 SCL8 STH BBX19 CDF3 MYB4 TRFL9 BBX32 AT2G28200 MYB111 BEH1 PRR9 ERF4 COL2 AT3G16940 HB-12 SMXL8 MYC2 AT1G26790 BBX31 BZIP34 MAF5 BBX29 COL1
	P	1.14e-05	GO:0006355	regulation of transcription, DNA-templated	RGL1 AIF4 HAM3 ASG4 HY5 AT-HSFB2B SMXL2 BBX16 AIF3 SCL8 STH BBX19 CDF3 MYB4 TRFL9 BBX32 AT2G28200 MYB111 BEH1 PRR9 ERF4 COL2 AT3G16940 HB-12 SMXL8 MYC2 AT1G26790 BBX31 BZIP34 MAF5 BBX29 COL1
	P	1.14e-05	GO:1903506	regulation of nucleic acid-templated transcription	RGL1 AIF4 HAM3 ASG4 HY5 AT-HSFB2B SMXL2 BBX16 AIF3 SCL8 STH BBX19 CDF3 MYB4 TRFL9 BBX32 AT2G28200 MYB111 BEH1 PRR9 ERF4 COL2 AT3G16940 HB-12 SMXL8 MYC2 AT1G26790 BBX31 BZIP34 MAF5 BBX29 COL1
	P	1.43e-05	GO:1901700	response to oxygen-containing compound	RGL1 RHA2B HY5 AT-HSFB2B SMXL2 PAP17 AT3G52800 CAMBP25 AtATL80 MYB4 TRFL9 BBX32 PYL4 BEH1 ERF4 CIPK1 AFP2 LecRK-IV.1 HB-12 SMXL8 MYC2 EXPA1 GASA6 RHA2A CYP79B2
	P	1.54e-05	GO:0051252	regulation of RNA metabolic process	RGL1 AIF4 HAM3 ASG4 HY5 AT-HSFB2B SMXL2 BBX16 AIF3 SCL8 STH BBX19 CDF3 MYB4 TRFL9 BBX32 AT2G28200 MYB111 BEH1 PRR9 ERF4 COL2 AT3G16940 HB-12 SMXL8 MYC2 AT1G26790 BBX31 BZIP34 MAF5 BBX29 COL1
	P	1.79e-05	GO:0048511	rhythmic process	HAM3 HY5 SMXL2 BBX19 BBX30 PRR9 WNK1 BBX31 COL1
	P	1.96e-05	GO:0048580	regulation of post-embryonic development	RGL1 HY5 STH BBX19 AtATL80 BBX32 BBX30 COL2 HIPP3 BBX31 MAF5 COL1
	P	2.28e-05	GO:2000112	regulation of cellular macromolecule biosynthetic process	RGL1 AIF4 HAM3 ASG4 HY5 AT-HSFB2B SMXL2 BBX16 AIF3 SCL8 STH BBX19 PK1 CDF3 MYB4 TRFL9 BBX32 AT2G28200 MYB111 BEH1 PRR9 ERF4 COL2 AT3G16940 HB-12 SMXL8 MYC2 AT1G26790 BBX31 BZIP34 MAF5 BBX29 COL1
	P	2.39e-05	GO:0010556	regulation of macromolecule biosynthetic process	RGL1 AIF4 HAM3 ASG4 HY5 AT-HSFB2B SMXL2 BBX16 AIF3 SCL8 STH BBX19 PK1 CDF3 MYB4 TRFL9 BBX32 AT2G28200 MYB111 BEH1 PRR9 ERF4 COL2 AT3G16940 HB-12 SMXL8 MYC2 AT1G26790 BBX31 BZIP34 MAF5 BBX29 COL1
	P	2.68e-05	GO:0019219	regulation of nucleobase-containing compound metabolic process	RGL1 AIF4 HAM3 ASG4 HY5 AT-HSFB2B SMXL2 BBX16 AIF3 SCL8 STH BBX19 CDF3 MYB4 TRFL9 BBX32 AT2G28200 MYB111 BEH1 PRR9 ERF4 COL2 AT3G16940 HB-12 SMXL8 MYC2 AT1G26790 BBX31 BZIP34 MAF5 BBX29 COL1
	P	3.18e-05	GO:0006351	transcription, DNA-templated	RGL1 AIF4 HAM3 ASG4 HY5 AT-HSFB2B SMXL2 BBX16 AIF3 SCL8 STH BBX19 CDF3 MYB4 TRFL9 BBX32 AT2G28200 MYB111 BEH1 PRR9 ERF4 COL2 AT3G16940 HB-12 SMXL8 MYC2 AT1G26790 BBX31 BZIP34 MAF5 BBX29 COL1
	P	3.18e-05	GO:0097659	nucleic acid-templated transcription	RGL1 AIF4 HAM3 ASG4 HY5 AT-HSFB2B SMXL2 BBX16 AIF3 SCL8 STH BBX19 CDF3 MYB4 TRFL9 BBX32 AT2G28200 MYB111 BEH1 PRR9 ERF4 COL2 AT3G16940 HB-12 SMXL8 MYC2 AT1G26790 BBX31 BZIP34 MAF5 BBX29 COL1
	P	3.36e-05	GO:0032774	RNA biosynthetic process	RGL1 AIF4 HAM3 ASG4 HY5 AT-HSFB2B SMXL2 BBX16 AIF3 SCL8 STH BBX19 CDF3 MYB4 TRFL9 BBX32 AT2G28200 MYB111 BEH1 PRR9 ERF4 COL2 AT3G16940 HB-12 SMXL8 MYC2 AT1G26790 BBX31 BZIP34 MAF5 BBX29 COL1
	P	3.79e-05	GO:0031323	regulation of cellular metabolic process	RGL1 AIF4 HAM3 ASG4 HY5 AT-HSFB2B SMXL2 BBX16 AIF3 SCL8 STH BBX19 PK1 CAMBP25 CDF3 MYB4 TRFL9 BBX32 AT2G28200 PYL4 MYB111 BEH1 PRR9 ERF4 COL2 AT3G16940 HB-12 SMXL8 MYC2 AT1G26790 BBX31 BZIP34 MAF5 BBX29 COL1
	P	4.25e-05	GO:0031326	regulation of cellular biosynthetic process	RGL1 AIF4 HAM3 ASG4 HY5 AT-HSFB2B SMXL2 BBX16 AIF3 SCL8 STH BBX19 PK1 CDF3 MYB4 TRFL9 BBX32 AT2G28200 MYB111 BEH1 PRR9 ERF4 COL2 AT3G16940 HB-12 SMXL8 MYC2 AT1G26790 BBX31 BZIP34 MAF5 BBX29 COL1
	P	4.91e-05	GO:0051171	regulation of nitrogen compound metabolic process	RGL1 AIF4 HAM3 ASG4 HY5 AT-HSFB2B SMXL2 BBX16 AIF3 SCL8 STH BBX19 PK1 CDF3 MYB4 TRFL9 BBX32 AT2G28200 MYB111 BEH1 PRR9 ERF4 COL2 AT3G16940 HB-12 SMXL8 MYC2 AT1G26790 BBX31 BZIP34 MAF5 BBX29 COL1
	P	4.95e-05	GO:0009889	regulation of biosynthetic process	RGL1 AIF4 HAM3 ASG4 HY5 AT-HSFB2B SMXL2 BBX16 AIF3 SCL8 STH BBX19 PK1 CDF3 MYB4 TRFL9 BBX32 AT2G28200 MYB111 BEH1 PRR9 ERF4 COL2 AT3G16940 HB-12 SMXL8 MYC2 AT1G26790 BBX31 BZIP34 MAF5 BBX29 COL1
	P	5.62e-05	GO:2000026	regulation of multicellular organismal development	RGL1 HY5 STH BBX19 AtATL80 BBX32 BBX30 COL2 HIPP3 BBX31 SKM2 MAF5 COL1
	P	6.85e-05	GO:0080090	regulation of primary metabolic process	RGL1 AIF4 HAM3 ASG4 HY5 AT-HSFB2B SMXL2 BBX16 AIF3 SCL8 STH BBX19 PK1 CDF3 MYB4 TRFL9 BBX32 AT2G28200 PYL4 MYB111 BEH1 PRR9 ERF4 COL2 AT3G16940 HB-12 SMXL8 MYC2 AT1G26790 BBX31 BZIP34 MAF5 BBX29 COL1
	P	7.6e-05	GO:0010468	regulation of gene expression	RGL1 AIF4 HAM3 ASG4 HY5 AT-HSFB2B SMXL2 BBX16 AIF3 SCL8 STH BBX19 PK1 CDF3 MYB4 TRFL9 BBX32 AT2G28200 MYB111 BEH1 PRR9 ERF4 COL2 AT3G16940 HB-12 SMXL8 MYC2 AT1G26790 BBX31 BZIP34 MAF5 BBX29 COL1
	P	0.000128	GO:0060255	regulation of macromolecule metabolic process	RGL1 AIF4 HAM3 ASG4 HY5 AT-HSFB2B SMXL2 BBX16 AIF3 SCL8 STH BBX19 PK1 CDF3 MYB4 TRFL9 BBX32 AT2G28200 PYL4 MYB111 BEH1 PRR9 ERF4 COL2 AT3G16940 HB-12 SMXL8 MYC2 AT1G26790 BBX31 BZIP34 MAF5 BBX29 COL1
	P	0.00016	GO:0019222	regulation of metabolic process	RGL1 AIF4 HAM3 ASG4 HY5 AT-HSFB2B SMXL2 BBX16 AIF3 SCL8 STH BBX19 PK1 CAMBP25 CDF3 MYB4 TRFL9 BBX32 AT2G28200 PYL4 MYB111 BEH1 PRR9 ERF4 COL2 AT3G16940 HB-12 SMXL8 MYC2 AT1G26790 BBX31 BZIP34 MAF5 BBX29 COL1
	P	0.000182	GO:0051239	regulation of multicellular organismal process	RGL1 HY5 STH BBX19 AtATL80 BBX32 BBX30 COL2 HIPP3 BBX31 SKM2 MAF5 COL1
	P	0.000297	GO:0033993	response to lipid	RGL1 RHA2B HY5 SMXL2 TRFL9 PYL4 BEH1 ERF4 CIPK1 AFP2 HB-12 SMXL8 MYC2 EXPA1 GASA6 RHA2A
	P	0.000321	GO:0009909	regulation of flower development	AtATL80 BBX32 BBX30 COL2 HIPP3 BBX31 MAF5 COL1
	P	0.000503	GO:0009828	plant-type cell wall loosening	EXPA10 EXPA4 EXPA8 EXPA1 EXPA11
	P	0.000637	GO:0006949	syncytium formation	EXPA10 EXPA4 EXPA8 EXPA1
	P	0.00114	GO:0006725	cellular aromatic compound metabolic process	RGL1 AIF4 AO HAM3 PDS1 ASG4 HY5 AT-HSFB2B SMXL2 BBX16 PORB AIF3 SCL8 STH BBX19 CAMBP25 CDF3 AT5G15950 MYB4 TRFL9 BBX32 AT2G28200 MYB111 BEH1 PRR9 ERF4 UGT78D2 COL2 AT3G16940 HB-12 SMXL8 MYC2 AT1G26790 ADT6 BBX31 BZIP34 UGT84A2 MAF5 NCS1 BBX29 COL1 CYP79B2
	P	0.00205	GO:0010033	response to organic substance	RGL1 RHA2B HY5 AT-HSFB2B SMXL2 AUX1 PORB AT3G52800 SKP2A AtATL80 MYB4 TRFL9 BBX32 PYL4 BEH1 ERF4 CIPK1 AFP2 LecRK-IV.1 HB-12 SMXL8 MYC2 EXPA1 GASA6 RHA2A
	P	0.00209	GO:2000241	regulation of reproductive process	RGL1 AtATL80 BBX32 BBX30 COL2 HIPP3 BBX31 MAF5 COL1
	P	0.00245	GO:1901360	organic cyclic compound metabolic process	RGL1 AIF4 AO HAM3 PDS1 ASG4 HY5 AT-HSFB2B SMXL2 BBX16 PORB AIF3 SCL8 STH BBX19 CAMBP25 CDF3 AT5G15950 MYB4 TRFL9 BBX32 AT2G28200 MYB111 BEH1 PRR9 ERF4 UGT78D2 COL2 AT3G16940 HB-12 SMXL8 MYC2 AT1G26790 ADT6 BBX31 BZIP34 UGT84A2 MAF5 NCS1 BBX29 COL1 CYP79B2
	P	0.00281	GO:0009987	cellular process	RGL1 AIF4 AO AT1G48100 HAM3 EXPA10 PDS1 RHA2B AFR ASG4 HY5 AT-HSFB2B AT1G64500 SMXL2 AUX1 GALS3 PAP17 CIPK7 BBX16 PORB AIF3 SCL8 AT2G19400 STH BBX19 PK1 CAMBP25 SKP2A TBL45 CDF3 EXPA4 AT1G05170 AT5G15950 AT3G62260 AtATL80 MYB4 AT4G33440 HCF243 AT5G47610 TRFL9 PAE7 BBX32 AT2G28200 PYL4 MYB111 BEH1 SRG3 PRR9 ERF4 CIPK1 AFP2 LecRK-IV.1 UGT78D2 WNK1 COL2 AT3G16940 HIPP3 BXL1 HB-12 SMXL8 AAE7 SPX1 MYC…
	P	0.00311	GO:0048831	regulation of shoot system development	AtATL80 BBX32 BBX30 COL2 HIPP3 BBX31 MAF5 COL1
	P	0.00362	GO:0009827	plant-type cell wall modification	EXPA10 EXPA4 EXPA8 EXPA1 EXPA11
	P	0.00406	GO:0050793	regulation of developmental process	RGL1 HY5 STH BBX19 AtATL80 BBX32 BBX30 COL2 HIPP3 BBX31 SKM2 MAF5 COL1
	P	0.00506	GO:0009831	plant-type cell wall modification involved in multidimensional cell growth	EXPA10 EXPA4 EXPA8 EXPA11
	P	0.00689	GO:0042547	cell wall modification involved in multidimensional cell growth	EXPA10 EXPA4 EXPA8 EXPA11
	P	0.00728	GO:0009719	response to endogenous stimulus	RGL1 RHA2B HY5 AT-HSFB2B AUX1 PORB AT3G52800 SKP2A AtATL80 MYB4 TRFL9 BBX32 PYL4 BEH1 ERF4 CIPK1 AFP2 HB-12 MYC2 EXPA1 GASA6 RHA2A
	P	0.00938	GO:0050896	response to stimulus	RGL1 AT2G39980 RHA2B AFR ASG4 HY5 AT-HSFB2B SMXL2 AUX1 PAP17 CIPK7 BBX16 PORB STH BBX19 PK1 AT3G52800 CAMBP25 SKP2A AtATL80 MYB4 TRFL9 BBX32 PYL4 BEH1 PRR9 ERF4 CIPK1 AFP2 AT1G77280 LecRK-IV.1 UGT78D2 WNK1 AT5G19875 COL2 HB-12 SMXL8 SPX1 MYC2 EXPA1 BBX31 SKM2 UGT84A2 GASA6 MAF5 RHA2A BBX29 COL1 CYP79B2
	P	0.00966	GO:0009639	response to red or far red light	AFR HY5 BBX16 STH BBX19 BBX32 PRR9 EXPA1
	P	0.00974	GO:0042221	response to chemical	RGL1 RHA2B HY5 AT-HSFB2B SMXL2 AUX1 PAP17 PORB AT3G52800 CAMBP25 SKP2A AtATL80 MYB4 TRFL9 BBX32 PYL4 BEH1 ERF4 CIPK1 AFP2 LecRK-IV.1 HB-12 SMXL8 MYC2 EXPA1 UGT84A2 GASA6 RHA2A CYP79B2
	C	0.00461	GO:0044464	cell part	RGL1 AIF4 AO AT5G52882 AT5G42760 AT2G46940 AT1G48100 HAM3 AT2G39980 EXPA10 PDS1 RHA2B MAGL13 AT3G56260 AFR ASG4 AT1G76590 HY5 AT-HSFB2B AT1G64500 SMXL2 AUX1 GALS3 PAP17 CIPK7 BBX16 DAR6 PORB AIF3 SCL8 AT2G19400 AT1G68490 STH BBX19 PK1 STP1 AT3G52800 CAMBP25 SKP2A TBL45 AT5G11090 CDF3 EXPA4 AT1G05170 AT5G19090 AT5G15950 AT3G62260 AtATL80 MYB4 AT4G27657 ALIS1 HCF243 AT1G05870 AT5G47610 TRFL9 PAE7 B…
	C	0.00471	GO:0005623	cell	RGL1 AIF4 AO AT5G52882 AT5G42760 AT2G46940 AT1G48100 HAM3 AT2G39980 EXPA10 PDS1 RHA2B MAGL13 AT3G56260 AFR ASG4 AT1G76590 HY5 AT-HSFB2B AT1G64500 SMXL2 AUX1 GALS3 PAP17 CIPK7 BBX16 DAR6 PORB AIF3 SCL8 AT2G19400 AT1G68490 STH BBX19 PK1 STP1 AT3G52800 CAMBP25 SKP2A TBL45 AT5G11090 CDF3 EXPA4 AT1G05170 AT5G19090 AT5G15950 AT3G62260 AtATL80 MYB4 AT4G27657 ALIS1 HCF243 AT1G05870 AT5G47610 TRFL9 PAE7 B…
	F	3.16e-06	GO:0003700	transcription factor activity, sequence-specific DNA binding	RGL1 AIF4 HAM3 ASG4 HY5 AT-HSFB2B BBX16 AIF3 SCL8 STH BBX19 CDF3 MYB4 BBX32 AT2G28200 MYB111 BEH1 ERF4 COL2 HB-12 MYC2 AT1G26790 BBX31 BZIP34 MAF5 BBX29 COL1
	F	3.2e-06	GO:0001071	nucleic acid binding transcription factor activity	RGL1 AIF4 HAM3 ASG4 HY5 AT-HSFB2B BBX16 AIF3 SCL8 STH BBX19 CDF3 MYB4 BBX32 AT2G28200 MYB111 BEH1 ERF4 COL2 HB-12 MYC2 AT1G26790 BBX31 BZIP34 MAF5 BBX29 COL1

### Sheet: GO terms for downregulated DEGs
Supplemental Dataset 3. GO-terms overrepresented in intersection of PCM1,5 and 7 -OX vs WT downregulated DEGs (generic GO terms are indicat by grey)
	GO category	Corrected P value	GO ID	Description	Genes in test set
	P	1.54e-08	GO:0009725	response to hormone	MAKR6 RAV1 BZO2H3 FIB LTI78 BAS1 IAA1 ATMPK8 AT1G16350 GA3OX1 ACR4 CIPK20 SAUR26 JAZ6 HAT2 AT3G26450 RHM1 SAUR16 ACS6 MYB77 CAD9 RR5 TEM1 PIF4 KMD1 DFL2 COR15A ARR9 ARR7 ECIP1 DEWAX RAV2 KMD4 RDK1 TCP14 HBI1 MYBL2 TCH4 PP2CA ARR6
	P	5.32e-08	GO:0042221	response to chemical	MAKR6 RAV1 BZO2H3 FIB LTI78 BAS1 IAA1 HSP81-3 ATMPK8 HDT4 AT1G16350 CRK2 OPR1 CR88 GA3OX1 ACR4 CIPK20 SAUR26 JAZ6 HAT2 MS2 AT3G26450 CRY1 RHM1 cpHsc70-2 GTL1 SAUR16 ACS6 MYB77 HSP81-2 CAD9 RR5 TEM1 PIF4 KMD1 DFL2 COR15A HSP60 ARR9 HSP70 ARR7 ECIP1 DEWAX RAV2 KMD4 RDK1 TCP14 AFL1 HBI1 MYBL2 TCH4 PP2CA ARR6
	P	8.88e-08	GO:0009719	response to endogenous stimulus	MAKR6 RAV1 BZO2H3 FIB LTI78 BAS1 IAA1 ATMPK8 AT1G16350 GA3OX1 ACR4 CIPK20 SAUR26 JAZ6 HAT2 AT3G26450 RHM1 SAUR16 ACS6 MYB77 CAD9 RR5 TEM1 PIF4 KMD1 DFL2 COR15A ARR9 ARR7 ECIP1 DEWAX RAV2 KMD4 RDK1 TCP14 HBI1 MYBL2 TCH4 PP2CA ARR6
	P	1.48e-07	GO:0010033	response to organic substance	MAKR6 RAV1 BZO2H3 FIB LTI78 BAS1 IAA1 ATMPK8 HDT4 AT1G16350 OPR1 GA3OX1 ACR4 CIPK20 SAUR26 JAZ6 HAT2 AT3G26450 CRY1 RHM1 SAUR16 ACS6 MYB77 CAD9 RR5 TEM1 PIF4 KMD1 DFL2 COR15A ARR9 ARR7 ECIP1 DEWAX RAV2 KMD4 RDK1 TCP14 HBI1 MYBL2 TCH4 PP2CA ARR6
	P	1.45e-05	GO:0050896	response to stimulus	MAKR6 SIP2 RAV1 BZO2H3 RLP19 FIB LTI78 BAS1 IAA1 HSP81-3 ATMPK8 PHI-1 TPS8 HDT4 AT1G16350 AT5G53500 AT1G67900 CRK2 Hsp89.1 AT3G15570 OPR1 FRO6 CR88 GA3OX1 MO1 AT4G14740 ACR4 CIPK20 CYP71B7 bHLH38 SAUR26 FBH3 JAZ6 HAT2 MS2 AT3G26450 CRY1 SPDS3 THI2.2 RHM1 cpHsc70-2 GTL1 SAUR16 ACS6 MYB77 DHS1 HSP81-2 CAD9 CYP71B12 BRG1 CYP71B13 RR5 AT1G06550 TEM1 PIF4 AT3G19850 KMD1 DFL2 COR15A HSP60 ARR9 AT4G1953…
	P	2.56e-05	GO:0006364	rRNA processing	EMB2777 NOP56 NuGWD1 AtPEP1 AT4G25730 PWP2 STRS1 OLI2 RNEE/G NAP57 NUC-L1 PES
	P	3.2e-05	GO:0016072	rRNA metabolic process	EMB2777 NOP56 NuGWD1 AtPEP1 AT4G25730 PWP2 STRS1 OLI2 RNEE/G NAP57 NUC-L1 PES
	P	3.29e-05	GO:0009628	response to abiotic stimulus	SIP2 FIB LTI78 BAS1 HSP81-3 PHI-1 AT1G67900 AT3G15570 FRO6 CR88 GA3OX1 FBH3 HAT2 MS2 CRY1 cpHsc70-2 GTL1 ACS6 HSP81-2 RR5 AT1G06550 TEM1 PIF4 AT3G19850 DFL2 COR15A HSP60 HSP70 RPT2 ECIP1 DEWAX PKS1 RDK1 AFL1 MYBL2 TCH4 PP2CA AT1G50280
	P	8.94e-05	GO:0042254	ribosome biogenesis	EMB2777 NRPA2 NOP56 NuGWD1 AtPEP1 AT4G25730 PWP2 STRS1 NRPA1 OLI2 RNEE/G NAP57 EngB-3 NUC-L1 PES
	P	0.00015	GO:0044699	single-organism process	MAKR6 GLK2 SIP2 GRXC11 RAV1 BZO2H3 RLP19 FIB LACS3 LTI78 AT1G62510 MGP3 BAS1 IAA1 BGLU8 ATMPK8 BGLU47 TPS8 HDT4 AT1G16350 AT5G53500 AT2G29290 KAT5 AT3G17770 OPR1 FRO6 CR88 GA3OX1 NRPA2 MO1 AT3G21460 AT4G14740 ACR4 MYB70 CIPK20 CYP71B7 FBH3 JAZ6 AtPEP1 HAT2 GPAT3 AT3G05165 MS2 CRY1 ORG1 RHM1 GTL1 AT4G27300 EDA7 FRO7 ACS6 MYB77 SERAT3;2 AT5G02180 DHS1 HSP81-2 CAD9 SAHH2 CYP71B12 BRG1 CYP71B13 RANBP…
	P	0.000265	GO:0009735	response to cytokinin	AT1G16350 ACR4 AT3G26450 CAD9 RR5 KMD1 ARR9 ARR7 KMD4 TCP14 HBI1 ARR6
	P	0.000492	GO:0009416	response to light stimulus	FIB BAS1 AT1G67900 AT3G15570 FRO6 CR88 GA3OX1 FBH3 HAT2 CRY1 RR5 TEM1 PIF4 AT3G19850 DFL2 COR15A HSP70 RPT2 PKS1 AT1G50280
	P	0.000527	GO:0070887	cellular response to chemical stimulus	MAKR6 RAV1 BZO2H3 IAA1 HSP81-3 HDT4 GA3OX1 JAZ6 HAT2 CRY1 RHM1 ACS6 RR5 TEM1 PIF4 KMD1 ARR9 ARR7 DEWAX RAV2 KMD4 RDK1 AFL1 HBI1 PP2CA ARR6
	P	0.000635	GO:0022613	ribonucleoprotein complex biogenesis	EMB2777 NRPA2 NOP56 NuGWD1 AtPEP1 AT4G25730 PWP2 STRS1 NRPA1 OLI2 RNEE/G NAP57 EngB-3 NUC-L1 PES
	P	0.000928	GO:0009314	response to radiation	FIB BAS1 AT1G67900 AT3G15570 FRO6 CR88 GA3OX1 FBH3 HAT2 CRY1 RR5 TEM1 PIF4 AT3G19850 DFL2 COR15A HSP70 RPT2 PKS1 AT1G50280
	P	0.00103	GO:0044085	cellular component biogenesis	EMB2777 FKBP53 HSP81-3 NRPA2 NOP56 NuGWD1 AtPEP1 AT4G25730 XTR6 HSP81-2 PWP2 CSLB04 STRS1 NRPA1 EXGT-A3 CSLB03 OLI2 COR15A HSP60 RNEE/G NAP57 EngB-3 NUC-L1 PES TCH4
	P	0.00128	GO:0034470	ncRNA processing	EMB2777 NOP56 NuGWD1 AtPEP1 AT4G25730 PWP2 STRS1 OLI2 RNEE/G NAP57 NUC-L1 PES
	P	0.00193	GO:0032870	cellular response to hormone stimulus	MAKR6 RAV1 BZO2H3 IAA1 GA3OX1 JAZ6 HAT2 RHM1 RR5 TEM1 PIF4 KMD1 ARR9 ARR7 DEWAX RAV2 KMD4 RDK1 HBI1 PP2CA ARR6
	P	0.00226	GO:0071495	cellular response to endogenous stimulus	MAKR6 RAV1 BZO2H3 IAA1 GA3OX1 JAZ6 HAT2 RHM1 RR5 TEM1 PIF4 KMD1 ARR9 ARR7 DEWAX RAV2 KMD4 RDK1 HBI1 PP2CA ARR6
	P	0.00256	GO:0009755	hormone-mediated signaling pathway	MAKR6 RAV1 IAA1 GA3OX1 JAZ6 HAT2 RHM1 RR5 TEM1 PIF4 KMD1 ARR9 ARR7 DEWAX RAV2 KMD4 RDK1 HBI1 PP2CA ARR6
	P	0.00367	GO:1901700	response to oxygen-containing compound	MAKR6 RAV1 BZO2H3 FIB LTI78 BAS1 ATMPK8 CRK2 OPR1 CR88 GA3OX1 CIPK20 JAZ6 CRY1 GTL1 ACS6 MYB77 HSP81-2 COR15A HSP70 ARR7 DEWAX RDK1 TCP14 AFL1 HBI1 MYBL2 TCH4 PP2CA
	P	0.00715	GO:0071310	cellular response to organic substance	MAKR6 RAV1 BZO2H3 IAA1 HDT4 GA3OX1 JAZ6 HAT2 RHM1 RR5 TEM1 PIF4 KMD1 ARR9 ARR7 DEWAX RAV2 KMD4 RDK1 HBI1 PP2CA ARR6
	P	0.00958	GO:0001101	response to acid chemical	MAKR6 BZO2H3 FIB LTI78 ATMPK8 CRK2 OPR1 CR88 GA3OX1 CIPK20 JAZ6 CRY1 GTL1 ACS6 MYB77 HSP81-2 COR15A DEWAX RDK1 TCP14 AFL1 HBI1 MYBL2 PP2CA
	C	1.17e-10	GO:0005730	nucleolus	EMB2777 FKBP53 HSP81-3 HDT4 Cpn60beta2 NRPA2 NOP56 NuGWD1 AtPEP1 EDA7 AT5G40340 PWP2 STRS1 AT3G23620 AT3G18600 NRPA1 OLI2 NAP57 NUC-L1 AT3G21540 PES PUM24
	C	5.83e-06	GO:0044464	cell part	MAKR6 GLK2 SIP2 EMB2777 GRXC11 RAV1 BZO2H3 FIB LACS3 LTI78 MGP3 FKBP53 IAA1 BGLU8 HSP81-3 AT4G26190 ATMPK8 PHI-1 AT4G13575 AT2G42320 TPS8 HDT4 AT1G16350 Cpn60beta2 AT5G25280 AT5G53500 AT1G67900 AT5G19190 KAT5 CRK2 Hsp89.1 AT3G15570 AT3G17770 AT1G33770 AT2G25200 OPR1 FRO6 AT1G13650 CR88 GA3OX1 NRPA2 AT1G74940 AT5G60680 MO1 AT3G21460 TBL10 AT4G14740 ACR4 MYB70 NOP56 CIPK20 NuGWD1 HMA2 bHLH38 SAUR26…
	C	6.04e-06	GO:0005623	cell	MAKR6 GLK2 SIP2 EMB2777 GRXC11 RAV1 BZO2H3 FIB LACS3 LTI78 MGP3 FKBP53 IAA1 BGLU8 HSP81-3 AT4G26190 ATMPK8 PHI-1 AT4G13575 AT2G42320 TPS8 HDT4 AT1G16350 Cpn60beta2 AT5G25280 AT5G53500 AT1G67900 AT5G19190 KAT5 CRK2 Hsp89.1 AT3G15570 AT3G17770 AT1G33770 AT2G25200 OPR1 FRO6 AT1G13650 CR88 GA3OX1 NRPA2 AT1G74940 AT5G60680 MO1 AT3G21460 TBL10 AT4G14740 ACR4 MYB70 NOP56 CIPK20 NuGWD1 HMA2 bHLH38 SAUR26…
	C	1.15e-05	GO:0005634	nucleus	MAKR6 GLK2 EMB2777 RAV1 BZO2H3 FIB LACS3 LTI78 FKBP53 IAA1 HSP81-3 AT4G26190 ATMPK8 AT2G42320 TPS8 HDT4 Cpn60beta2 AT5G25280 AT5G19190 AT1G33770 FRO6 AT1G13650 NRPA2 AT5G60680 AT3G21460 TBL10 AT4G14740 MYB70 NOP56 NuGWD1 bHLH38 AT5G54630 FBH3 JAZ6 AtPEP1 HAT2 AT3G26450 CRY1 SPDS3 ORG1 AT2G18890 AT1G50040 GTL1 AT4G30990 AT4G25730 AT4G28200 EDA7 MYB77 AT2G32870 AT5G40340 HSP81-2 PP2-A11 AT2G18900 A…
	C	2.88e-05	GO:0031981	nuclear lumen	EMB2777 FKBP53 HSP81-3 HDT4 Cpn60beta2 NRPA2 NOP56 NuGWD1 AtPEP1 CRY1 EDA7 AT5G40340 PWP2 STRS1 AT3G23620 AT3G18600 NRPA1 OLI2 NAP57 NUC-L1 AT3G21540 PES PUM24
	C	7.22e-05	GO:0044424	intracellular par	MAKR6 GLK2 SIP2 EMB2777 GRXC11 RAV1 BZO2H3 FIB LACS3 LTI78 MGP3 FKBP53 IAA1 BGLU8 HSP81-3 AT4G26190 ATMPK8 PHI-1 AT4G13575 AT2G42320 TPS8 HDT4 AT1G16350 Cpn60beta2 AT5G25280 AT5G53500 AT5G19190 KAT5 Hsp89.1 AT3G17770 AT1G33770 AT2G25200 OPR1 FRO6 AT1G13650 CR88 GA3OX1 NRPA2 AT1G74940 AT5G60680 MO1 AT3G21460 TBL10 AT4G14740 ACR4 MYB70 NOP56 CIPK20 NuGWD1 HMA2 bHLH38 SAUR26 AT5G54630 FBH3 JAZ6 AtPE…
	C	8.65e-05	GO:0005622	intracellular	MAKR6 GLK2 SIP2 EMB2777 GRXC11 RAV1 BZO2H3 FIB LACS3 LTI78 MGP3 FKBP53 IAA1 BGLU8 HSP81-3 AT4G26190 ATMPK8 PHI-1 AT4G13575 AT2G42320 TPS8 HDT4 AT1G16350 Cpn60beta2 AT5G25280 AT5G53500 AT5G19190 KAT5 Hsp89.1 AT3G17770 AT1G33770 AT2G25200 OPR1 FRO6 AT1G13650 CR88 GA3OX1 NRPA2 AT1G74940 AT5G60680 MO1 AT3G21460 TBL10 AT4G14740 ACR4 MYB70 NOP56 CIPK20 NuGWD1 HMA2 bHLH38 SAUR26 AT5G54630 FBH3 JAZ6 AtPE…
	C	0.000238	GO:0044428	nuclear part	EMB2777 FKBP53 HSP81-3 HDT4 Cpn60beta2 NRPA2 NOP56 NuGWD1 bHLH38 AtPEP1 CRY1 EDA7 AT5G40340 RANBP1 PWP2 STRS1 AT3G23620 AT3G18600 NRPA1 OLI2 NAP57 NUC-L1 AT3G21540 PES PUM24
	C	0.000258	GO:0070013	intracellular organelle lumen	EMB2777 FKBP53 HSP81-3 HDT4 Cpn60beta2 NRPA2 NOP56 NuGWD1 AtPEP1 CRY1 EDA7 AT5G40340 PWP2 STRS1 AT3G23620 AT3G18600 NRPA1 OLI2 HSP60 NAP57 NUC-L1 AT3G21540 PES PUM24
	C	0.000258	GO:0031974	membrane-enclosed lumen	EMB2777 FKBP53 HSP81-3 HDT4 Cpn60beta2 NRPA2 NOP56 NuGWD1 AtPEP1 CRY1 EDA7 AT5G40340 PWP2 STRS1 AT3G23620 AT3G18600 NRPA1 OLI2 HSP60 NAP57 NUC-L1 AT3G21540 PES PUM24
	C	0.000258	GO:0043233	organelle lumen	EMB2777 FKBP53 HSP81-3 HDT4 Cpn60beta2 NRPA2 NOP56 NuGWD1 AtPEP1 CRY1 EDA7 AT5G40340 PWP2 STRS1 AT3G23620 AT3G18600 NRPA1 OLI2 HSP60 NAP57 NUC-L1 AT3G21540 PES PUM24
	C	0.00235	GO:0043227	membrane-bounded organelle	MAKR6 GLK2 EMB2777 RAV1 BZO2H3 FIB LACS3 LTI78 MGP3 FKBP53 IAA1 BGLU8 HSP81-3 AT4G26190 ATMPK8 PHI-1 AT4G13575 AT2G42320 TPS8 HDT4 Cpn60beta2 AT5G25280 AT5G19190 KAT5 Hsp89.1 AT1G33770 AT2G25200 FRO6 AT1G13650 CR88 NRPA2 AT1G74940 AT5G60680 MO1 AT3G21460 TBL10 AT4G14740 ACR4 MYB70 NOP56 NuGWD1 HMA2 bHLH38 SAUR26 AT5G54630 FBH3 JAZ6 AtPEP1 HAT2 GPAT3 MS2 AT3G26450 CRY1 SPDS3 ORG1 AT2G18890 RHM1 AT…
	C	0.00366	GO:0043231	intracellular membrane-bounded organelle	MAKR6 GLK2 EMB2777 RAV1 BZO2H3 FIB LACS3 LTI78 MGP3 FKBP53 IAA1 BGLU8 HSP81-3 AT4G26190 ATMPK8 PHI-1 AT4G13575 AT2G42320 TPS8 HDT4 Cpn60beta2 AT5G25280 AT5G19190 KAT5 Hsp89.1 AT1G33770 AT2G25200 FRO6 AT1G13650 CR88 NRPA2 AT1G74940 AT5G60680 MO1 AT3G21460 TBL10 AT4G14740 ACR4 MYB70 NOP56 NuGWD1 HMA2 bHLH38 SAUR26 AT5G54630 FBH3 JAZ6 AtPEP1 HAT2 GPAT3 MS2 AT3G26450 CRY1 SPDS3 ORG1 AT2G18890 RHM1 AT…
	C	0.00919	GO:0043229	intracellular organelle	MAKR6 GLK2 EMB2777 RAV1 BZO2H3 FIB LACS3 LTI78 MGP3 FKBP53 IAA1 BGLU8 HSP81-3 AT4G26190 ATMPK8 PHI-1 AT4G13575 AT2G42320 TPS8 HDT4 Cpn60beta2 AT5G25280 AT5G19190 KAT5 Hsp89.1 AT1G33770 AT2G25200 FRO6 AT1G13650 CR88 NRPA2 AT1G74940 AT5G60680 MO1 AT3G21460 TBL10 AT4G14740 ACR4 MYB70 NOP56 NuGWD1 HMA2 bHLH38 SAUR26 AT5G54630 FBH3 JAZ6 AtPEP1 HAT2 GPAT3 MS2 AT3G26450 CRY1 SPDS3 ORG1 AT2G18890 RHM1 AT…
	C	0.00927	GO:0043226	organelle	MAKR6 GLK2 EMB2777 RAV1 BZO2H3 FIB LACS3 LTI78 MGP3 FKBP53 IAA1 BGLU8 HSP81-3 AT4G26190 ATMPK8 PHI-1 AT4G13575 AT2G42320 TPS8 HDT4 Cpn60beta2 AT5G25280 AT5G19190 KAT5 Hsp89.1 AT1G33770 AT2G25200 FRO6 AT1G13650 CR88 NRPA2 AT1G74940 AT5G60680 MO1 AT3G21460 TBL10 AT4G14740 ACR4 MYB70 NOP56 NuGWD1 HMA2 bHLH38 SAUR26 AT5G54630 FBH3 JAZ6 AtPEP1 HAT2 GPAT3 MS2 AT3G26450 CRY1 SPDS3 ORG1 AT2G18890 RHM1 AT…
	F	0.00278	GO:0051082	unfolded protein binding	HSP81-3 Cpn60beta2 Hsp89.1 CR88 cpHsc70-2 HSP81-2 HSP60

### Sheet: Upregulated overlap DEGs
Supplemental Dataset 3. Overlapping of PCM1, 5 and 7 -OX vs WT upregulated DEGs
PCM1-OX PCM5-OX PCM7-OX (131)	name	PCM1-OX PCM5-OX (124)	name	PCM1-OX PCM7-OX (22)	name	PCM5-OX PCM7-OX (10)	name	PCM1-OX (105)	name	PCM5-OX (76)	name	PCM7-OX (29)	name
AT2G42380	ATBZIP34	AT1G64670	BDG1	AT1G76130	AMY2	AT5G65070	AGL69	AT3G55450	PBL1	AT5G66030	ATGRIP	AT1G05340	null
AT1G15100	RHA2A	AT4G30470	null	AT1G76240	null	AT2G15320	null	AT4G39840	null	AT3G46450	null	AT4G36040	J11
AT5G49100	null	AT1G50640	ATERF3	AT1G21050	null	AT1G53170	ATERF-8	AT5G14700	null	AT5G14880	null	AT4G01070	GT72B1
AT1G16500	null	AT4G29950	null	AT3G16800	null	AT1G01720	ANAC002	AT1G35620	ATPDI8	AT2G38210	PDX1L4	AT3G11930	null
AT5G54130	null	AT3G07010	null	AT4G30410	null	AT1G67360	null	AT4G24972	TPD1	AT3G22840	ELIP	AT2G22330	CYP79B3
AT1G76590	null	AT3G03450	RGL2	AT4G37550	null	AT1G78070	null	AT1G22620	ATSAC1	AT1G24580	null	AT4G13195	CLE44
AT2G28200	null	AT5G56980	null	AT2G34430	LHB1B1	AT5G43150	null	AT1G13390	null	AT1G78210	null	AT5G19430	null
AT3G17100	null	AT3G21870	CYCP2;1	AT5G10430	AGP4	AT1G69295	PDCB4	AT4G32020	null	AT2G36870	AtXTH32	AT5G65310	ATHB-5
AT5G49330	ATMYB111	AT3G47430	PEX11B	AT5G23670	LCB2	AT1G65870	null	AT3G56300	null	AT1G66970	GDPDL1	AT4G25140	OLE1
AT1G77400	null	AT2G25530	null	AT1G64780	AMT1;2	AT1G74290	null	AT1G52855	null	AT4G14900	null	AT3G15510	ANAC056
AT3G09450	null	AT3G11420	null	AT1G50460	ATHKL1			AT1G11050	null	AT3G55580	null	AT3G27250	null
AT3G08730	ATPK1	AT4G24520	AR1	AT1G15740	null			AT5G42750	BKI1	AT1G19670	ATCLH1	AT3G06590	null
AT3G50750	BEH1	AT4G27940	ATMTM1	AT3G59300	null			AT4G32295	null	AT2G46420	null	AT4G36780	BEH2
AT4G11660	AT-HSFB2B	AT5G44110	ABCI21	AT2G40270	null			AT5G21170	AKINBETA1	AT2G34070	TBL37	AT4G17030	AT-EXPR
AT1G13740	AFP2	AT5G65990	null	AT1G52880	ANAC018			AT5G19530	ACL5	AT2G40540	ATKT2	AT1G09070	(AT)SRC2
AT4G24780	null	AT1G49160	WNK7	AT4G26950	null			AT2G41560	ACA4	AT4G15780	ATVAMP724	AT4G05070	null
AT2G38310	PYL4	AT1G73590	ATPIN1	AT3G06868	null			AT2G37100	null	AT5G11850	null	AT3G43670	null
AT1G11260	ATSTP1	AT1G79270	ECT8	AT1G10360	ATGSTU18			AT2G46400	ATWRKY46	AT5G41900	null	AT4G21910	null
AT4G27657	null	AT1G01060	LHY	AT3G45860	CRK4			AT2G01670	atnudt17	AT5G08280	HEMC	AT5G23660	AtSWEET12
AT1G61740	null	AT5G66770	null	AT1G53910	RAP2.12			AT4G19450	null	AT1G27910	ATPUB45	AT1G80130	null
AT5G52882	null	AT4G18700	ATWL4	AT3G12350	null			AT1G55960	null	AT5G01890	null	AT5G06710	HAT14
AT3G16910	AAE7	AT4G26150	CGA1	AT5G47050	null			AT2G36800	DOGT1	AT1G77680	null	AT2G40020	null
AT1G66350	RGL	AT4G32290	null					AT1G12120	null	AT2G34920	EDA18	AT5G58310	ATMES18
AT2G40610	ATEXP8	AT5G53970	TAT7					AT5G47780	GAUT4	AT3G56590	null	AT4G13100	null
AT1G26770	AT-EXP10	AT4G38660	null					AT1G79410	AtOCT5	AT3G08030	null	AT5G62560	null
AT2G31380	BBX25	AT1G19400	null					AT1G08650	ATPPCK1	AT4G00340	RLK4	AT4G17070	null
AT3G52800	null	AT1G19490	null					AT3G04140	null	AT5G60020	ATLAC17	AT5G06320	NHL3
AT5G13760	null	AT2G40475	ASG8					AT4G18205	null	AT3G54220	SCR	AT5G25840	null
AT5G14120	null	AT5G41260	BSK8					AT3G18950	null	AT3G12590	null	AT5G19240	null
AT2G37710	RLK	AT1G64390	AtGH9C2					AT1G08930	ERD6	AT3G48240	null
AT4G30350	null	AT3G05800	AIF1					AT3G14930	HEME1	AT3G14310	ATPME3
AT5G52510	SCL8	AT1G17100	AtHBP1					AT5G48150	PAT1	AT1G72300	PSY1R
AT3G17790	ATACP5	AT5G08130	BIM1					AT5G55380	null	AT2G25690	null
AT3G15095	HCF243	AT2G47750	GH3.9					AT2G46370	AtGH3.11	AT3G03440	null
AT5G19090	null	AT1G70480	null					AT1G50890	null	AT1G73480	null
AT3G06410	null	AT1G53090	SPA4					AT5G67200	null	AT4G14220	RHF1A
AT3G62260	null	AT5G44530	null					AT1G22860	null	AT4G36380	ROT3
AT5G35935	null	AT3G15470	null					AT1G30410	ABCC12	AT5G11550	null
AT5G66620	DAR6	AT2G17730	NIP2					AT3G15310	null	AT4G20070	AAH
AT2G01150	RHA2B	AT3G58070	GIS					AT2G36970	null	AT1G29950	null
AT2G31560	null	AT1G80280	null					AT4G26140	BGAL12	AT2G40230	null
AT2G36630	null	AT4G16140	null					AT1G32240	KAN2	AT4G23820	null
AT5G47610	null	AT4G27130	null					AT1G48330	null	AT1G55850	ATCSLE1
AT1G48100	null	AT5G02160	null					AT4G09030	AGP10	AT5G25980	BGLU37
AT4G20170	GALS3	AT5G56860	GATA21					AT2G40670	ARR16	AT3G53460	CP29
AT1G01830	null	AT5G23730	EFO2					AT3G59350	null	AT3G49670	BAM2
AT1G74670	GASA6	AT2G33360	null					AT2G32960	AtPFA-DSP2	AT1G12570	null
AT1G01520	ASG4	AT3G55130	ABCG19					AT4G20260	ATPCAP1	AT1G07510	ftsh10
AT5G65080	AGL68	AT1G19700	BEL10					AT1G15750	TPL	AT1G78510	SPS1
AT3G21890	BBX31	AT5G51050	APC2					AT2G24100	ASG1	AT3G19100	null
AT5G49360	ATBXL1	AT4G26080	ABI1					AT1G61350	null	AT1G66540	null
AT5G14760	AO	AT4G17880	MYC4					AT4G33000	ATCBL10	AT1G49240	ACT8
AT3G47420	AtG3Pp1	AT2G21050	LAX2					AT5G41400	null	AT5G13100	null
AT5G19875	null	AT1G35580	A/N-InvG					AT1G48210	null	AT5G52660	null
AT5G03555	AtNCS1	AT1G10850	null					AT3G44450	null	AT3G55110	ABCG18
AT3G23000	ATSR2	AT5G20250	DIN10					AT2G47460	ATMYB12	AT1G49660	AtCXE5
AT1G73870	BBX16	AT1G06180	ATMYB13					AT1G29720	null	AT2G38080	ATLMCO4
AT3G12560	ATTBP2	AT2G31230	ATERF15					AT5G64410	ATOPT4	AT3G30300	null
AT3G61890	ATHB-12	AT5G24850	CRY3					AT4G17140	null	AT3G17130	null
AT1G20823	null	AT5G24120	ATSIG5					AT2G44940	null	AT5G56890	null
AT2G46940	null	AT2G29980	AtFAD3					AT4G37310	CYP81H1	AT1G07630	PLL5
AT1G32640	MYC2	AT3G21670	null					AT3G14990	AtDJ1A	AT4G27652	null
AT1G05562	null	AT4G27360	null					AT3G26165	CYP71B18	AT1G73990	SPPA
AT5G19250	null	AT1G09570	FHY2					AT4G13560	UNE15	AT2G05920	null
AT1G75000	null	AT2G21560	null					AT2G45680	TCP9	AT5G25460	DGR2
AT1G77280	null	AT3G21760	HYR1					AT1G17830	null	AT3G12920	BRG3
AT4G33440	null	AT1G07570	APK1					ATMG01390	RRN18	AT5G65700	BAM1
AT4G35750	null	AT1G07200	null					AT2G32190	null	AT4G15550	IAGLU
AT2G40130	null	AT4G02420	null					AT1G14290	SBH2	AT2G29050	ATRBL1
AT2G30010	TBL45	AT2G35940	BLH1					AT3G27770	null	AT1G60190	AtPUB19
AT3G21150	AtBBX32	AT2G19650	null					AT4G30690	null	AT1G20070	null
AT5G20150	ATSPX1	AT3G19290	ABF4					AT4G31870	ATGPX7	AT5G58760	DDB2
AT2G15020	null	AT1G12240	ATBETAFRUCT4					AT4G32820	null	AT4G38430	ATROPGEF1
AT3G60520	null	AT3G19970	null					AT2G39940	COI1	AT3G08505	null
AT2G46790	APRR9	AT1G78230	null					AT5G63130	null	AT1G62480	null
AT2G39700	ATEXP4	AT1G13360	null					AT3G56400	WRKY70	AT1G12370	PHR1
AT1G06570	HPD	AT1G33110	null					AT4G00050	UNE10
AT1G20190	ATEXP11	AT5G64300	ATGCH					AT1G64330	null
AT4G27440	PORB	AT3G23210	bHLH34					AT1G20620	ATCAT3
AT5G24580	null	AT3G50630	ICK2					AT2G17300	null
AT1G09250	null	AT5G63160	BT1					AT2G43340	null
AT1G05170	null	AT5G40450	null					AT4G21740	null
AT2G24540	AFR	AT3G54500	null					AT3G23410	ATFAO3
AT2G38120	AtAUX1	AT5G24490	null					AT4G00270	null
AT4G00150	ATHAM3	AT3G17609	HYH					AT5G12440	null
AT5G18670	BAM9	AT1G07250	UGT71C4					AT3G56480	null
AT2G39980	null	AT1G66940	null					AT1G20890	null
AT5G11260	HY5	AT2G16890	null					AT1G05690	BT3
AT4G39950	CYP79B2	AT3G47820	PUB39					AT5G19420	null
AT3G04910	ATWNK1	AT1G14920	GAI					AT2G01570	RGA
AT5G42760	null	AT5G02270	ABCI20					AT2G48020	null
AT3G02380	ATCOL2	AT2G01290	RPI2					AT3G02910	null
AT4G38960	BBX19	AT2G47490	ATNDT1					AT1G07620	ATOBGM
AT5G56040	null	AT3G60300	null					AT2G35020	GlcNAc1pUT2
AT3G52870	null	AT5G58380	CIPK10					AT1G77660	null
AT3G23170	null	AT5G19730	null					AT3G24760	null
AT5G15850	ATCOL1	AT4G27030	FAD4					AT3G05270	null
AT2G41010	ATCAMBP25	AT3G48800	null					AT2G42620	MAX2
AT1G68490	null	AT3G17800	null					AT5G17600	null
AT4G15248	BBX30	AT2G18790	HY3					AT1G07010	AtSLP1
AT4G16490	null	AT4G17090	AtBAM3					AT1G70210	ATCYCD1;1
AT2G19400	null	AT3G49220	null					AT3G57530	ATCPK32
AT4G34630	null	AT5G06970	null					AT2G43680	IQD14
AT3G16940	null	AT4G12000	null					AT3G10740	ARAF
AT3G21560	UGT84A2	AT2G27820	ADT3					AT1G79630	null
AT3G02040	AtGDPD1	AT1G77740	PIP5K2
AT4G38620	ATMYB4	AT3G14770	AtSWEET2
AT3G12740	ALIS1	AT4G36850	null
AT3G52310	ABCG27	AT4G37760	SQE3
AT5G52570	B2	AT1G76570	null
AT5G54470	BBX29	AT1G79160	null
AT3G27170	ATCLC-B	AT3G15354	SPA3
AT1G21410	SKP2A	AT5G15230	GASA4
AT1G05870	null	AT4G35270	null
AT3G13750	BGAL1	AT2G34650	ABR
AT5G11090	null	AT3G45850	null
AT1G26790	null	AT1G78170	null
AT1G69530	AT-EXP1	AT5G20730	ARF7
AT3G47500	CDF3	AT5G20790	null
AT4G19410	null	AT1G03870	FLA9
AT3G56260	null	AT3G57830	null
AT5G11650	null	AT1G31650	ATROPGEF14
AT3G15210	ATERF-4	AT2G05790	null
AT5G17050	UGT78D2	AT2G46830	AtCCA1
AT5G60800	null
AT5G15950	null
AT1G64500	null
AT3G17510	CIPK1
AT3G14200	null
AT1G08250	ADT6
AT1G64140	null

### Sheet: Downregulated overlap DEGs
Supplemental Dataset 3. Overlapping of PCM1,5 and 7 -OX vs WT downregulated DEGs
PCM1-OX PCM5-OX PCM7-OX (214)	name	PCM1-OX PCM5-OX (139)	name	PCM1-OX PCM7-OX (42)	name	PCM5-OX PCM7-OX (15)	name	PCM1-OX (157)	name	PCM5-OX (138)	name	PCM7-OX (52)	name
AT1G06550	null	AT4G19520	null	AT5G08600	null	AT2G41240	BHLH100	AT4G36250	ALDH3F1	AT5G55910	D6PK	AT1G57770	null
AT2G40435	null	AT4G01026	PYL7	AT1G02820	AtLEA3	AT1G66230	AtMYB20	AT1G15510	ATECB2	AT3G02020	AK3	AT5G57180	CIA2
AT4G30110	ATHMA2	AT1G67050	null	AT1G29600	null	AT1G23480	ATCSLA03	AT1G02205	CER1	AT3G02170	LNG2	AT2G38230	ATPDX1.1
AT4G29905	null	AT5G05270	AtCHIL	AT3G23510	null	AT2G26560	PLA IIA	AT3G48720	DCF	AT4G13572	null	AT1G50380	null
AT3G57520	AtSIP2	AT5G52470	ATFBR1	AT5G14610	null	AT1G61100	null	AT4G15770	null	AT3G50930	BCS1	AT4G14690	ELIP2
AT5G56010	AtHsp90-3	AT3G49240	emb1796	AT5G40610	GPDHp	AT1G24170	GATL8	AT5G42650	AOS	AT1G57680	Cand1	AT5G06220	null
AT4G21760	BGLU47	AT3G05030	ATNHX2	AT5G59130	null	AT2G19870	null	AT2G34260	WDR55	AT1G26208	null	AT1G80300	ATNTT1
AT4G17460	HAT1	AT5G59080	null	AT1G57750	CYP96A15	AT5G42830	null	AT1G75410	BLH3	AT1G24100	UGT74B1	AT5G45950	null
AT5G53500	null	AT5G66540	null	AT4G13750	EMB2597	AT2G18220	null	AT2G30860	ATGSTF7	AT3G62460	null	AT4G03070	AOP
AT3G25717	DVL6	AT3G09390	ATMT-1	AT1G72040	AtdNK	AT3G19680	null	AT3G04710	TPR10	AT1G72510	null	AT1G48650	null
AT2G29300	null	AT5G20160	null	AT3G11964	null	AT1G14870	AtPCR2	AT1G66140	ZFP4	AT1G79670	RFO1	AT5G01410	ATPDX1
AT2G29290	null	AT1G68580	null	AT1G52930	null	AT1G10470	ARR4	AT3G49990	null	AT5G10150	null	AT2G22240	ATIPS2
AT4G39980	DHS1	AT2G29320	null	AT5G26340	ATSTP13	AT1G69200	FLN2	AT4G16630	null	AT3G26740	CCL	AT3G51240	F3'H
AT5G57560	TCH4	AT2G40000	ATHSPRO2	AT5G13370	null	AT1G10020	null	AT5G49665	null	AT5G35480	null	AT5G55570	null
AT1G72450	JAZ6	AT3G04770	RPSAb	AT4G25630	ATFIB2	AT5G44680	null	AT4G23430	AtTic32-IVa	AT1G79245	null	AT1G73830	BEE3
AT5G52310	COR78	AT3G56070	ROC2	AT5G23480	null			AT3G55010	ATPURM	AT2G03440	ATNRP1	AT3G61220	SDR1
AT3G62750	BGLU8	AT5G08330	AtTCP11	AT1G74560	NRP1			AT2G25140	CLPB-M	AT4G23200	CRK12	AT2G41040	null
AT2G26710	BAS1	AT5G54710	null	AT3G53960	null			AT3G55510	RBL	AT5G23580	ATCDPK9	AT2G14247	null
AT3G50060	MYB77	AT4G32920	null	AT1G77030	null			AT4G23670	null	AT2G01930	ATBPC1	AT5G50100	null
AT1G16350	null	AT5G39080	null	AT5G65460	KAC2			AT5G04130	GYRB2	AT1G10900	null	AT3G22750	null
AT4G14740	null	AT3G25770	AOC2	AT5G44050	null			AT2G32240	null	AT2G21440	null	AT5G56950	NAP1;3
AT1G49500	null	AT1G73600	null	AT1G29670	null			AT2G47990	EDA13	AT3G11720	null	AT2G37990	null
AT3G57660	NRPA1	AT4G23600	CORI3	AT5G07000	ATST2B			AT1G30250	null	AT4G14760	NET1B	AT4G34550	null
AT4G15760	MO1	AT4G26288	null	AT1G79920	AtHsp70-15			AT4G33960	null	AT3G13061	null	AT1G06430	FTSH8
AT3G06530	null	AT5G65480	null	AT2G05540	null			AT3G19740	null	AT3G62420	ATBZIP53	AT4G31870	ATGPX7
AT2G43650	EMB2777	AT2G21380	null	AT4G30290	ATXTH19			AT1G67865	null	AT4G04830	ATMSRB5	AT3G24503	ALDH1A
AT3G07770	AtHsp90-6	AT5G48570	ATFKBP65	AT3G02060	null			AT3G03920	null	AT5G65470	null	AT1G07610	MT1C
AT2G15080	AtRLP19	AT5G54160	ATOMT1	AT2G42530	COR15B			AT1G03220	null	AT4G37540	LBD39	AT1G54570	PES1
AT5G53120	ATSPDS3	AT3G17330	ECT6	AT5G62210	null			AT1G19570	ATDHAR1	AT1G80920	AtJ8	AT4G36530	null
AT4G25730	null	AT4G26520	AtFBA7	AT4G37910	mtHsc70-1			AT1G33260	null	AT5G25120	CYP71B11	AT3G28160	null
AT2G18300	HBI1	AT5G64420	null	AT2G40700	null			AT2G36880	MAT3	AT1G72910	null	AT5G13650	SVR3
AT3G57150	AtCBF5	AT1G25260	null	AT5G13740	ZIF1			AT3G22660	null	AT5G59540	null	AT4G02400	null
AT5G58370	null	AT5G67190	DEAR2	AT1G64980	CDI			AT4G22690	CYP706A1	AT4G16380	null	AT4G27710	CYP709B3
AT2G30520	RPT2	AT5G56100	null	AT4G21380	ARK3			AT4G33550	null	AT5G18630	null	AT5G42270	FTSH5
AT1G51140	FBH3	AT5G11060	KNAT4	AT5G37300	WSD1			AT5G35777	null	AT2G17550	TRM26	AT1G23020	ATFRO3
AT4G26530	AtFBA5	AT3G01160	null	AT4G04840	ATMSRB6			AT4G39510	CYP96A12	AT3G03190	ATGSTF11	AT1G04240	IAA3
AT5G45820	CIPK20	AT3G18980	ETP1	AT2G22360	null			AT1G08610	null	AT4G22570	APT3	AT3G56900	null
AT3G57040	ARR9	AT3G53830	null	AT1G18710	AtMYB47			AT1G18850	null	AT3G23080	null	AT4G37470	KAI2
AT5G53450	ORG1	AT3G60390	HAT3	AT5G05060	null			AT2G37180	PIP2;3	AT2G42030	null	AT3G29180	null
AT1G55260	null	AT3G17390	MAT4	AT4G37450	AGP18			AT5G55730	FLA1	AT2G18160	ATBZIP2	AT3G09162	null
AT4G38860	null	AT2G20180	PIF1	AT4G04940	null			AT1G65310	ATXTH17	AT3G61970	NGA2	AT1G32440	PKp3
AT2G29310	null	AT2G41870	null	AT5G59050	null			AT3G26180	CYP71B20	AT1G58602	null	AT4G31390	ACDO1
AT4G34950	null	AT5G15550	null					AT1G04130	AtTPR2	AT3G26960	null	AT3G19170	ATPREP1
AT3G18600	null	AT1G75460	null					AT1G76690	ATOPR2	AT2G45170	ATATG8E	AT3G09160	null
AT1G79150	null	AT4G05320	UBI10					AT3G53260	ATPAL2	AT4G20840	null	AT1G71490	null
AT1G69830	AMY3	AT3G12150	null					AT5G22650	ATHD2	AT1G20450	ERD10	AT3G21010	null
AT1G50040	null	AT4G01460	null					AT5G12110	null	AT4G02330	AtPME41	AT3G09650	CRM3
AT4G08920	ATCRY1	AT5G11790	NDL2					AT1G09140	At-SR30	AT2G42300	null	AT5G24420	PGL5
AT1G62510	null	AT3G58660	null					AT5G50800	AtSWEET13	AT5G18030	null	AT3G07700	null
AT3G48100	ARR5	AT5G39030	null					AT3G12270	ATPRMT3	AT5G11610	null	AT1G53670	ATMSRB1
AT2G18700	ATTPS11	AT3G25760	AOC1					AT4G37790	HAT22	AT1G76990	ACR3	AT2G16367	null
AT1G45010	null	AT3G07310	null					AT1G10370	ATGSTU17	AT5G07580	null	AT3G23530	null
AT1G15440	ATPWP2	AT4G29510	ATPRMT11					AT5G44580	null	AT1G68740	PHO1;H1
AT3G21460	null	AT5G48240	null					AT4G25130	MSRA4	AT1G12090	ELP
AT1G68520	BBX14	AT5G63320	NPX1					AT3G01960	null	AT5G09220	AAP2
AT2G32100	ATOFP16	AT1G69490	ANAC029					AT4G39350	ATCESA2	AT3G04210	null
AT4G17340	DELTA-TIP2	AT1G10657	null					AT3G08590	iPGAM2	AT5G19140	AILP1
AT1G74940	null	AT3G63210	MARD1					AT2G31790	null	AT3G62720	ATXT1
AT4G01950	ATGPAT3	AT3G25230	ATFKBP62					AT1G09310	null	AT1G61795	null
AT5G56030	AtHsp90.2	AT4G23540	null					AT5G48030	GFA2	AT2G32160	null
AT1G29940	NRPA2	AT1G31835	null					AT5G07240	IQD24	AT3G57750	null
AT3G03850	SAUR26	AT5G40770	ATPHB3					AT4G34650	SQS2	AT4G32300	SD2-5
AT2G42540	COR15	AT5G08520	null					AT1G18870	ATICS2	AT1G01500	null
AT2G23290	AtMYB70	AT5G08180	null					AT3G60360	EDA14	AT4G37260	ATMYB73
AT3G15570	null	AT3G18290	BTS					AT4G09730	RH39	AT1G15580	ATAUX2-27
AT1G56110	NOP56	AT3G20540	POLGAMMA1					AT2G20450	null	AT1G18740	null
AT3G56990	EDA7	AT1G25440	BBX15					AT3G09720	null	AT2G16400	BLH7
AT2G02950	PKS1	AT1G72930	TIR					AT3G23940	null	AT5G07460	ATMSRA2
AT2G25200	null	AT4G19700	AtILP					AT1G61870	PPR336	AT3G45970	ATEXLA1
AT4G26190	null	AT3G56980	BHLH039					AT1G08130	ATLIG1	AT2G25080	ATGPX1
AT4G27300	null	AT1G26920	null					AT1G64370	null	AT1G21910	DREB26
AT4G31210	null	AT5G54145	null					AT5G16750	TOZ	AT1G68585	null
AT3G56970	BHLH038	AT5G52640	ATHS83					AT3G25940	null	AT1G29450	null
AT3G19850	null	AT4G39770	TPPH					AT3G15590	null	AT2G23130	AGP17
AT2G24550	null	AT3G46600	null					AT4G08870	ARGAH2	AT4G11175	null
AT1G25560	EDF1	AT4G26700	ATFIM1					AT5G13210	null	AT5G35790	G6PD1
AT4G10770	ATOPT7	AT5G67330	ATNRAMP4					AT2G27500	null	AT3G54600	DJ1F
AT1G33770	null	AT5G62070	IQD23					AT5G41670	null	AT5G09460	null
AT1G80440	null	AT5G14200	ATIMD1					AT2G20490	EDA27	AT3G22740	HMT3
AT2G18890	null	AT1G51680	4CL.1					AT3G27820	ATMDAR4	AT4G23260	CRK18
AT5G49730	ATFRO6	AT3G28130	UMAMIT44					AT1G75280	null	AT5G67390	null
AT1G68840	AtRAV2	AT4G10120	ATSPS4F					AT5G14050	null	AT2G32010	CVL1
AT5G47370	HAT2	AT4G37240	null					AT2G41050	null	AT2G44210	null
AT1G35140	EXL1	AT3G11710	ATKRS-1					AT1G22710	ATSUC2	AT1G71970	null
AT1G75370	null	AT1G22650	A/N-InvD					AT3G44300	AtNIT2	AT4G02130	GATL6
AT4G34220	null	AT2G42750	null					AT4G02890	UBQ14	AT1G30520	AAE14
AT1G60640	null	AT5G42250	null					AT5G08620	ATRH25	AT5G50915	null
AT1G76680	ATOPR1	AT4G19170	CCD4					AT2G32290	BAM6	AT4G14040	EDA38
AT4G28450	null	AT1G33170	null					AT3G55160	null	AT4G01330	null
AT5G25280	null	AT5G48490	null					AT3G21230	4CL5	AT5G09870	CESA5
AT1G71030	ATMYBL2	AT1G13080	CYP71B2					AT3G07050	NSN1	AT2G45560	CYP76C1
AT5G27350	SFP1	AT1G10150	null					AT5G23010	IMS3	AT4G20860	null
AT2G24120	PDE319	AT1G03360	ATRRP4					AT5G67630	null	AT5G18020	SAUR20
AT3G23810	ATSAHH2	AT5G45650	null					AT4G01560	MEE49	AT1G29430	null
AT2G37460	UMAMIT12	AT4G13493	MIR850A					AT4G14270	null	AT4G30270	MERI-5
AT1G70290	ATTPS8	AT3G45140	LOX2					AT5G66310	null	AT3G44860	FAMT
AT5G19190	null	AT3G29670	PMAT2					AT5G42150	null	AT1G71880	ATSUC1
AT3G26290	CYP71B26	AT4G03060	AOP2					AT4G28480	null	AT2G28305	ATLOG1
AT5G57800	CER3	AT5G12050	null					AT1G31660	null	AT3G11690	null
AT1G18150	ATMPK8	AT4G15530	PPDK					AT3G09440	null	AT1G04530	TPR4
AT3G16520	UGT88A1	AT2G35760	null					AT5G57280	RID2	AT2G14080	null
AT1G69070	null	AT1G17870	ATEGY3					AT5G25610	ATRD22	AT5G55960	null
AT4G26540	null	AT1G66150	TMK1					AT1G23280	null	AT2G43100	ATLEUD1
AT1G13650	null	AT1G19000	null					AT1G56580	SVB	AT5G07670	null
AT1G48920	ATNUC-L1	AT3G14620	CYP72A8					AT1G79490	EMB2217	AT2G26980	CIPK3
AT4G28200	null	AT4G39210	APL3					AT2G40430	null	AT1G76180	ERD14
AT1G31970	STRS1	AT5G27150	AT-NHX1					AT2G18560	null	AT5G24160	SQE6
AT2G27840	HDA13	AT5G24155	null					AT4G32520	AtSHMT3	AT4G37610	BT5
AT3G11410	AHG3	AT1G65860	FMO GS-OX1					AT1G78680	ATGGH2	AT1G21920	null
AT1G78570	ATRHM1	AT5G52820	null					AT5G27120	null	AT3G43800	ATGSTU27
AT2G18900	null	AT3G05060	null					AT3G07090	null	AT4G08290	UMAMIT20
AT3G06080	TBL10	AT4G28240	null					AT2G37040	ATPAL1	AT3G22210	null
AT5G25140	CYP71B13	AT1G13930	null					AT5G09590	HSC70-5	AT2G38170	ATCAX1
AT4G24800	ECIP1	AT4G30530	GGP1					AT4G04610	APR	AT5G13700	APAO
AT5G02180	null	AT3G01310	null					AT4G16008	null	AT3G07470	null
AT5G25240	null	AT2G03750	null					AT5G47080	CKB1	AT5G17300	RVE1
AT5G61590	null	AT4G10450	null					AT1G16410	BUS1	AT2G22810	ACC4
AT5G60680	null	AT4G38890	null					AT5G10930	CIPK5	AT2G19860	ATHXK2
AT3G12580	ATHSP70	AT3G23580	RNR2					AT4G07410	PCN	AT2G36320	null
AT1G19050	ARR7	AT5G57660	ATCOL5					AT1G04870	ATPRMT10	AT3G26280	CYP71B4
AT1G15550	ATGA3OX1	AT3G44990	AtXTH31					AT4G33220	ATPME44	AT2G42690	null
AT5G45100	BRG1	AT1G23390	null					AT1G72440	EDA25	AT1G18590	ATSOT17
AT4G11280	ACS6	AT4G13495	null					AT3G17170	RFC3	AT5G16030	null
AT5G55920	OLI2	AT1G62740	Hop2					AT4G36540	BEE2	AT1G69760	null
AT5G54630	null	AT1G27290	null					AT5G22020	null	AT1G62560	FMO GS-OX3
AT3G62070	null	AT2G43110	null					AT1G15000	scpl50	AT4G02630	null
AT2G03310	null	AT2G14750	AKN1					AT3G52140	FMT	AT1G29440	SAUR63
AT3G24460	null	AT4G12030	BASS5					AT2G21650	ATRL2	AT2G02080	AtIDD4
AT1G13260	EDF4	AT1G72645	null					AT2G28000	CH-CPN60A	AT4G13770	CYP83A1
AT2G40360	null	AT2G20610	ALF1					AT3G22890	APS1	AT4G14620	null
AT5G49910	cpHsc70-2	AT3G60030	SPL12					AT4G19120	ERD3	AT3G03520	NPC3
AT4G03400	DFL2	AT4G20820	null					AT3G44750	ATHD2A	AT4G32030	null
AT4G25810	XTH23	AT3G06020	FAF4					AT3G19710	BCAT4	AT2G30930	null
AT3G62950	null	AT3G23030	IAA2					AT5G46580	null	AT4G32350	null
AT1G70520	ASG6	AT3G54460	null					AT4G15210	AT-BETA-AMY	AT4G08300	UMAMIT17
AT2G43010	AtPIF4	AT3G58990	IPMI1					AT1G01470	LEA14	AT2G44490	BGLU26
AT2G42320	null	AT1G76110	null					AT2G37170	PIP2;2	AT5G39860	BHLH136
AT5G36910	THI2.2	AT5G02490	AtHsp70-2					AT3G21110	ATPURC	AT2G27080	null
AT2G46330	AGP16	AT2G20670	null					AT4G05410	YAO
AT1G31173	MIR167D							AT1G50840	POLGAMMA2
AT2G25900	ATCTH							AT2G24762	AtGDU4
AT4G14560	AXR5							AT1G63810	null
AT5G67420	ASL39							AT5G49630	AAP6
AT4G19530	null							AT4G12600	null
AT1G25430	null							AT1G50920	null
AT1G78460	null							AT5G12080	ATMSL10
AT3G16810	APUM24							AT3G14210	ESM1
AT5G40340	null							AT5G08610	PDE340
AT1G63660	null							AT1G64190	null
AT3G13470	Cpn60beta2							AT3G10050	OMR1
AT4G02540	null							AT3G05640	null
AT1G27470	null							AT1G73750	null
AT3G59940	null							AT3G18130	RACK1C
AT5G25130	CYP71B12							AT5G64770	CLEL 9
AT1G63090	AtPP2-A11							AT3G51800	ATEBP1
AT1G33240	AT-GTL1							AT5G05090	null
AT1G26800	null							AT3G51270	null
AT3G03780	ATMS2
AT4G13575	null
AT4G01037	AtWTF1
AT2G25450	null
AT1G50280	null
AT1G13110	CYP71B7
AT5G58590	RANBP1
AT2G01850	ATXTH27
AT4G30990	null
AT3G59670	null
AT1G68990	MGP3
AT3G45260	null
AT4G04020	FIB
AT2G04270	RNE
AT4G35640	ATSERAT3;2
AT5G52900	MAKR6
AT4G39330	ATCAD9
AT1G64400	LACS3
AT1G10490	null
AT3G16840	null
AT5G11240	null
AT5G44190	ATGLK2
AT2G32870	null
AT3G26450	null
AT1G06720	null
AT5G28770	AtbZIP63
AT1G57990	ATPUP18
AT1G52000	null
AT4G09760	null
AT2G31150	null
AT1G78450	null
AT3G21540	null
AT5G14520	null
AT5G62920	ARR6
AT1G67900	null
AT2G32540	ATCSLB04
AT3G17770	null
AT5G49740	ATFRO7
AT2G39570	ACR9
AT3G28270	null
AT3G23990	HSP60
AT3G54280	ATBTAF1
AT2G04030	AtHsp90.5
AT5G48880	KAT5
AT4G25340	ATFKBP53
AT3G06070	null
AT3G15450	null
AT2G34357	null
AT5G11070	null
AT3G23620	null
AT1G72820	null
AT4G09900	ATMES12
AT3G05165	null
AT3G47620	AtTCP14
AT2G32530	ATCSLB03
AT1G22360	AtUGT85A2
AT1G69040	ACR4
